# Genetically diverse populations hold the keys to climatic adaptation: a lesson from a cosmopolitan raptor

**DOI:** 10.1101/2023.03.17.533108

**Authors:** Hugo Corval, Tristan Cumer, Alexandros Topaloudis, Flavien Collart, Antoine Guisan, Alexandre Roulin, Jérôme Goudet

## Abstract

Although local adaptation influences species distributions, its role in driving evolutionary resilience under climate change remains unclear. Current predictive models focus on genetic adaptation to present climates, providing limited insight into future adaptive capacity. We hypothesise that historical responses to climatic shifts can reveal future adaptive potential. Combining ecological niche modelling and genomic analyses, we investigated spatiotemporal patterns and mechanisms of local adaptation of the Western Palearctic barn owl (Tyto alba). Ecological modelling revealed that barn owls now occupy a broader climatic niche than during the Last Glacial Maximum. Genomic analyses indicated ongoing adaptation, with regions under selection linked to environmental factors across all populations. Our findings demonstrate that local adaptation drives evolutionary changes across populations, enabling colonisation of new habitats and shaping responses to climate change in resident populations. We demonstrate that standing genetic diversity plays a crucial role in adaptation to past, present, and future environmental shifts.
