## Supplementary Table 1 for "Genetically diverse populations hold the keys to climatic adaptation: a lesson from a cosmopolitan raptor"

### Sheet: Sample information
Sample_name	Population	Pop_short	Latitude_decimal	Longitude_decimal	Mean_Coverage_WGS	Bioproject
AE01	Aegean	AE	36.3993	28.1836	16.6383	PRJNA727977
AE02	Aegean	AE	36.3993	28.1836	16.4051	PRJNA727977
AE03	Aegean	AE	38.3638	26.1372	17.7767	PRJNA727977
AE04	Aegean	AE	38.3638	26.1372	16.1663	PRJNA727977
AE05	Aegean	AE	37.1534	26.8568	16.5013	PRJNA727977
AE06	Aegean	AE	39.1756	26.218	15.6293	PRJNA727977
AE07	Aegean	AE	39.1756	26.218	17.1104	PRJNA727977
AE08	Aegean	AE	36.3993	28.1836	17.3718	PRJNA727977
AE09	Aegean	AE	37.1488	26.8406	15.7808	PRJNA727977
AE10	Aegean	AE	36.2025	27.9478	18.2642	PRJNA727977
CH01	Switzerland	CH	46.8485	6.86458	24.8556	PRJNA700797
CH10	Switzerland	CH	46.8823	6.97487	22.1996	PRJNA700797
CH15	Switzerland	CH	46.9768	7.12979	26.6237	PRJNA700797
CH18	Switzerland	CH	46.7928	6.81025	26.5835	PRJNA700797
CH20	Switzerland	CH	46.8107	6.88905	20.2367	PRJNA700797
CH22	Switzerland	CH	46.8264	6.86538	21.5801	PRJNA700797
CH23	Switzerland	CH	46.8737	7.09825	23.1525	PRJNA700797
CH25	Switzerland	CH	46.815	6.89629	24.1233	PRJNA700797
CH26	Switzerland	CH	46.6693	6.58185	24.4801	PRJNA700797
DK01	Denmark	DK	54.407	9.52	23.5177	PRJNA700797
DK02	Denmark	DK	54.383	9.91	15.1408	PRJNA700797
DK03	Denmark	DK	53.979	10.14	25.5548	PRJNA700797
DK04	Denmark	DK	53.81	9.49	20.1572	PRJNA700797
DK05	Denmark	DK	53.908	9.37	17.7687	PRJNA700797
DK06	Denmark	DK	54.478	10.13	22.3134	PRJNA700797
DK07	Denmark	DK	53.961	9.33	22.1593	PRJNA700797
DK08	Denmark	DK	55.0092	9.61	19.2916	PRJNA700797
DK09	Denmark	DK	55.0783	8.67	14.9635	PRJNA700797
DK10	Denmark	DK	55.0289	8.9	16.4026	PRJNA700797
FR01	France	FR	49.5404	0.918996	17.5934	PRJNA700797
FR02	France	FR	49.3426	0.588861	17.7129	PRJNA700797
FR03	France	FR	49.3583	0.945506	16.5398	PRJNA700797
FR05	France	FR	49.2965	0.823648	16.8245	PRJNA700797
GR01	Greece	GR	38.6089	21.3829	22.7448	PRJNA727977
GR02	Greece	GR	37.9093	23.7151	18.3041	PRJNA727977
GR03	Greece	GR	38.0268	23.8207	20.6396	PRJNA727977
GR04	Greece	GR	37.9763	23.0582	16.0385	PRJNA727977
GR06	Greece	GR	38.8962	22.4453	23.819	PRJNA727977
GR07	Greece	GR	38.4369	21.353	17.5349	PRJNA727977
GR08	Greece	GR	39.3308	21.7512	21.079	PRJNA727977
GR09	Greece	GR	38.6197	21.4069	18.2502	PRJNA727977
GR10	Greece	GR	37.9654	23.9226	19.3883	PRJNA727977
IS01	Israel	IS	31.633	34.849	20.6345	PRJNA727977
IS02	Israel	IS	32.471	35.502	16.0069	PRJNA727977
IS03	Israel	IS	33.1303	35.6206	19.8712	PRJNA727977
IS04	Israel	IS	32.4515	35.4202	15.7079	PRJNA727977
IS06	Israel	IS	32.494	35.551	17.0725	PRJNA727977
IS07	Israel	IS	32.471	35.502	20.5516	PRJNA727977
IS08	Israel	IS	33.103	35.611	18.4771	PRJNA727977
IS09	Israel	IS	33.0892	35.6157	15.1225	PRJNA727977
IS10	Israel	IS	32.471	35.502	22.4809	PRJNA727915
IT01	Italy	IT	41.9028	12.4964	18.7136	PRJNA727977
IT02	Italy	IT	41.9028	12.4964	18.8202	PRJNA727977
IT03	Italy	IT	41.9028	12.4964	17.4011	PRJNA727977
IT04	Italy	IT	41.9028	12.4964	18.9177	PRJNA727977
IT05	Italy	IT	41.9028	12.4964	18.28	PRJNA727977
IT06	Italy	IT	42.7629	11.1128	17.3836	PRJNA727977
IT07	Italy	IT	43.5519	10.3078	18.3526	PRJNA727977
IT08	Italy	IT	43.7696	11.2558	18.2989	PRJNA727977
IT10	Italy	IT	43.7696	11.2558	17.6151	PRJNA727915
PT01	Portugal	PT	39.9546	-8.71749	23.5394	PRJNA700797
PT02	Portugal	PT	38.8277	-8.7977	18.9329	PRJNA700797
PT03	Portugal	PT	38.4523	-8.13643	22.6091	PRJNA700797
PT04	Portugal	PT	38.8699	-8.84486	22.3042	PRJNA700797
PT05	Portugal	PT	39.6067	-8.9837	22.1403	PRJNA700797
PT06	Portugal	PT	39.5498	-8.8134	14.6497	PRJNA700797
PT07	Portugal	PT	38.5973	-8.6482	21.9027	PRJNA700797
PT08	Portugal	PT	39.6396	-8.72302	21.6926	PRJNA700797
PT09	Portugal	PT	39.4156	-8.84711	17.1635	PRJNA700797
SB01	Serbia	SB	45.3307	19.8349	17.6003	PRJNA727977
SB02	Serbia	SB	45.1677	21.4428	16.4056	PRJNA727977
SB03	Serbia	SB	43.81	20.0627	17.0579	PRJNA727977
SB04	Serbia	SB	44.1845	21.1062	16.9937	PRJNA727977
SB05	Serbia	SB	43.8312	21.4082	15.4242	PRJNA727977
