## Supplementary Table 4 for "Genetically diverse populations hold the keys to climatic adaptation: a lesson from a cosmopolitan raptor"

### Sheet: GR
pathway	n.genes	n.genes.pathway	enrichment.FDR	gene	population	NW_ID	start	end	scaffold
Path:hsa02010_ABC_transporters	4	45	0.00451199	ABCC9	GR	NW_024881295.1	10372227	10458351	Super-Scaffold_21
Path:hsa02010_ABC_transporters	4	45	0.00451199	ABCB1	GR	NW_024881313.1	18199915	18264613	Super-Scaffold_38
Path:hsa02010_ABC_transporters	4	45	0.00451199	ABCB9	GR	NW_024881320.1	3888053	3904024	Super-Scaffold_44
Path:hsa02010_ABC_transporters	4	45	0.00451199	ABCA4	GR	NW_024881272.1	16450073	16531741	Super-Scaffold_1000006

### Sheet: MergedGenes
pathway	n.genes	n.genes.pathway	enrichment.FDR	gene	population	NW_ID	start	end	scaffold
Path:hsa04972_Pancreatic_secretion	9	102	0.0321988	KCNMA1	MergedGenes	NW_024881261.1	26164806	26673893	Super-Scaffold_1
Path:hsa04972_Pancreatic_secretion	9	102	0.0321988	ATP2B1	MergedGenes	NW_024881282.1	42187226	42250193	Super-Scaffold_2
Path:hsa04972_Pancreatic_secretion	9	102	0.0321988	ADCY5	MergedGenes	NW_024881328.1	12684941	12906912	Super-Scaffold_7
Path:hsa04972_Pancreatic_secretion	9	102	0.0321988	TPCN2	MergedGenes	NW_024881329.1	16940593	16972672	Super-Scaffold_8
Path:hsa04972_Pancreatic_secretion	9	102	0.0321988	CHRM3	MergedGenes	NW_024881296.1	10218796	10346769	Super-Scaffold_22
Path:hsa04972_Pancreatic_secretion	9	102	0.0321988	RYR2	MergedGenes	NW_024881296.1	8998738	9429361	Super-Scaffold_22
Path:hsa04972_Pancreatic_secretion	9	102	0.0321988	PLA2G12A	MergedGenes	NW_024881297.1	25138475	25143931	Super-Scaffold_23
Path:hsa04972_Pancreatic_secretion	9	102	0.0321988	ADCY7	MergedGenes	NW_024881300.1	7744941	7813201	Super-Scaffold_26
Path:hsa04972_Pancreatic_secretion	9	102	0.0321988	GNAS	MergedGenes	NW_024881308.1	12423084	12584678	Super-Scaffold_33
