## Supplementary Table 5 for "Genetically diverse populations hold the keys to climatic adaptation: a lesson from a cosmopolitan raptor"

### Sheet: IS
GO.ID	pathway	n.genes	n.genes.pathway	enrichment.FDR	gene	population	NW_ID	start	end	scaffold
GO:1902871	positive_regulation_of_amacrine_cell_differentiation	2	3	0.0207753	DLX2	IS	NW_024881328.1	23630994	23633166	Super-Scaffold_7
GO:1902871	positive_regulation_of_amacrine_cell_differentiation	2	3	0.0207753	DLX1	IS	NW_024881328.1	23621211	23624632	Super-Scaffold_7
GO:0046532	regulation_of_photoreceptor_cell_differentiation	2	7	0.0343863	DLX2	IS	NW_024881328.1	23630994	23633166	Super-Scaffold_7
GO:0046532	regulation_of_photoreceptor_cell_differentiation	2	7	0.0343863	DLX1	IS	NW_024881328.1	23621211	23624632	Super-Scaffold_7
GO:0014016	neuroblast_differentiation	2	8	0.0411684	DLX2	IS	NW_024881328.1	23630994	23633166	Super-Scaffold_7
GO:0014016	neuroblast_differentiation	2	8	0.0411684	DLX1	IS	NW_024881328.1	23621211	23624632	Super-Scaffold_7
GO:0018243	protein_O_linked_glycosylation_via_threonine	2	9	0.044704	GALNTL6	IS	NW_024881327.1	1207887	1711293	Super-Scaffold_6
GO:0018243	protein_O_linked_glycosylation_via_threonine	2	9	0.044704	GALNT3	IS	NW_024881328.1	21413120	21439177	Super-Scaffold_7
GO:0035881	amacrine_cell_differentiation	2	12	0.044704	DLX2	IS	NW_024881328.1	23630994	23633166	Super-Scaffold_7
GO:0035881	amacrine_cell_differentiation	2	12	0.044704	DLX1	IS	NW_024881328.1	23621211	23624632	Super-Scaffold_7
GO:0048713	regulation_of_oligodendrocyte_differentiation	3	45	0.044704	TENM4	IS	NW_024881282.1	4854536	6290015	Super-Scaffold_2
GO:0048713	regulation_of_oligodendrocyte_differentiation	3	45	0.044704	DLX2	IS	NW_024881328.1	23630994	23633166	Super-Scaffold_7
GO:0048713	regulation_of_oligodendrocyte_differentiation	3	45	0.044704	DLX1	IS	NW_024881328.1	23621211	23624632	Super-Scaffold_7
GO:0098742	cell_cell_adhesion_via_plasma_membrane_adhesion_molecules	6	293	0.0159353	TENM4	IS	NW_024881282.1	4854536	6290015	Super-Scaffold_2
GO:0098742	cell_cell_adhesion_via_plasma_membrane_adhesion_molecules	6	293	0.0159353	SLITRK2	IS	NW_024881326.1	10305791	10311614	Super-Scaffold_5
GO:0098742	cell_cell_adhesion_via_plasma_membrane_adhesion_molecules	6	293	0.0159353	PCDH7	IS	NW_024881327.1	33471644	33758330	Super-Scaffold_6
GO:0098742	cell_cell_adhesion_via_plasma_membrane_adhesion_molecules	6	293	0.0159353	CLSTN2	IS	NW_024881262.1	22746941	23143865	Super-Scaffold_10
GO:0098742	cell_cell_adhesion_via_plasma_membrane_adhesion_molecules	6	293	0.0159353	TENM2	IS	NW_024881279.1	17219490	17913383	Super-Scaffold_17
GO:0098742	cell_cell_adhesion_via_plasma_membrane_adhesion_molecules	6	293	0.0159353	GPC6	IS	NW_024881321.1	26688036	27481004	Super-Scaffold_45
GO:0010001	glial_cell_differentiation	5	249	0.044704	TENM4	IS	NW_024881282.1	4854536	6290015	Super-Scaffold_2
GO:0010001	glial_cell_differentiation	5	249	0.044704	DLX2	IS	NW_024881328.1	23630994	23633166	Super-Scaffold_7
GO:0010001	glial_cell_differentiation	5	249	0.044704	TTC21B	IS	NW_024881328.1	21441909	21484382	Super-Scaffold_7
GO:0010001	glial_cell_differentiation	5	249	0.044704	DLX1	IS	NW_024881328.1	23621211	23624632	Super-Scaffold_7
GO:0010001	glial_cell_differentiation	5	249	0.044704	ADGRG6	IS	NW_024881296.1	26045353	26158319	Super-Scaffold_22
GO:0098609	cell_cell_adhesion	9	1104	0.0343863	CTNNA3	IS	NW_024881261.1	35694541	36214172	Super-Scaffold_1
GO:0098609	cell_cell_adhesion	9	1104	0.0343863	TENM4	IS	NW_024881282.1	4854536	6290015	Super-Scaffold_2
GO:0098609	cell_cell_adhesion	9	1104	0.0343863	SLITRK2	IS	NW_024881326.1	10305791	10311614	Super-Scaffold_5
GO:0098609	cell_cell_adhesion	9	1104	0.0343863	PCDH7	IS	NW_024881327.1	33471644	33758330	Super-Scaffold_6
GO:0098609	cell_cell_adhesion	9	1104	0.0343863	CLSTN2	IS	NW_024881262.1	22746941	23143865	Super-Scaffold_10
GO:0098609	cell_cell_adhesion	9	1104	0.0343863	TENM2	IS	NW_024881279.1	17219490	17913383	Super-Scaffold_17
GO:0098609	cell_cell_adhesion	9	1104	0.0343863	BRD7	IS	NW_024881300.1	7727523	7743921	Super-Scaffold_26
GO:0098609	cell_cell_adhesion	9	1104	0.0343863	GPC6	IS	NW_024881321.1	26688036	27481004	Super-Scaffold_45
GO:0098609	cell_cell_adhesion	9	1104	0.0343863	GLMN	IS	NW_024881272.1	17074388	17096740	Super-Scaffold_1000006

### Sheet: SB
GO.ID	pathway	n.genes	n.genes.pathway	enrichment.FDR	gene	population	NW_ID	start	end	scaffold
GO:0016339	calcium_dependent_cell_cell_adhesion_via_plasma_membrane_cell_adhesi	4	44	0.0119079	CDH2	SB	NW_024881301.1	5823036	5941375	Super-Scaffold_27
GO:0016339	calcium_dependent_cell_cell_adhesion_via_plasma_membrane_cell_adhesi	4	44	0.0119079	CDH10	SB	NW_024881324.1	20241762	20342446	Super-Scaffold_48
GO:0016339	calcium_dependent_cell_cell_adhesion_via_plasma_membrane_cell_adhesi	4	44	0.0119079	CDH6	SB	NW_024881324.1	17216658	17324752	Super-Scaffold_48
GO:0016339	calcium_dependent_cell_cell_adhesion_via_plasma_membrane_cell_adhesi	4	44	0.0119079	CDH18	SB	NW_024881324.1	22155107	22691875	Super-Scaffold_48
GO:0007156	homophilic_cell_adhesion_via_plasma_membrane_adhesion_molecules	7	172	0.0016844	FAT3	SB	NW_024881282.1	10887131	11305789	Super-Scaffold_2
GO:0007156	homophilic_cell_adhesion_via_plasma_membrane_adhesion_molecules	7	172	0.0016844	PCDH11X	SB	NW_024881326.1	17817597	18327579	Super-Scaffold_5
GO:0007156	homophilic_cell_adhesion_via_plasma_membrane_adhesion_molecules	7	172	0.0016844	FAT1	SB	NW_024881327.1	21258348	21371411	Super-Scaffold_6
GO:0007156	homophilic_cell_adhesion_via_plasma_membrane_adhesion_molecules	7	172	0.0016844	CDH2	SB	NW_024881301.1	5823036	5941375	Super-Scaffold_27
GO:0007156	homophilic_cell_adhesion_via_plasma_membrane_adhesion_molecules	7	172	0.0016844	CDH10	SB	NW_024881324.1	20241762	20342446	Super-Scaffold_48
GO:0007156	homophilic_cell_adhesion_via_plasma_membrane_adhesion_molecules	7	172	0.0016844	CDH6	SB	NW_024881324.1	17216658	17324752	Super-Scaffold_48
GO:0007156	homophilic_cell_adhesion_via_plasma_membrane_adhesion_molecules	7	172	0.0016844	CDH18	SB	NW_024881324.1	22155107	22691875	Super-Scaffold_48
GO:0098742	cell_cell_adhesion_via_plasma_membrane_adhesion_molecules	7	293	0.0375376	FAT3	SB	NW_024881282.1	10887131	11305789	Super-Scaffold_2
GO:0098742	cell_cell_adhesion_via_plasma_membrane_adhesion_molecules	7	293	0.0375376	PCDH11X	SB	NW_024881326.1	17817597	18327579	Super-Scaffold_5
GO:0098742	cell_cell_adhesion_via_plasma_membrane_adhesion_molecules	7	293	0.0375376	FAT1	SB	NW_024881327.1	21258348	21371411	Super-Scaffold_6
GO:0098742	cell_cell_adhesion_via_plasma_membrane_adhesion_molecules	7	293	0.0375376	CDH2	SB	NW_024881301.1	5823036	5941375	Super-Scaffold_27
GO:0098742	cell_cell_adhesion_via_plasma_membrane_adhesion_molecules	7	293	0.0375376	CDH10	SB	NW_024881324.1	20241762	20342446	Super-Scaffold_48
GO:0098742	cell_cell_adhesion_via_plasma_membrane_adhesion_molecules	7	293	0.0375376	CDH6	SB	NW_024881324.1	17216658	17324752	Super-Scaffold_48
GO:0098742	cell_cell_adhesion_via_plasma_membrane_adhesion_molecules	7	293	0.0375376	CDH18	SB	NW_024881324.1	22155107	22691875	Super-Scaffold_48
